# Extracellular matrix properties and dynamics are important for butterfly scale nanostructure development

**DOI:** 10.64898/2026.09.22.753460

**Authors:** Anupama Prakash, Victoria Lloyd, Yacine Ben Chehida, Veronika Shkaraburova, Rachel George, Trong Khoa Pham, Mark O. Collins, Sam Amsbury, Nicola J. Nadeau

**Affiliations:** School of Biosciences, University of Sheffield, Sheffield, United Kingdom; biOMICS Mass Spectrometry Facility, University of Sheffield, Sheffield, United Kingdom; Natural History Museum, London, United Kingdom; Leverhulme Centre for Anthropocene Biodiversity, Department of Biology, University of York; York, United Kingdom

## Abstract

Butterfly wing scales are intricately structured, cuticle-derived, extensions of single scale cells. Their highly ordered structures confer a range of functions, including producing structural color, which depends upon unknown molecular mechanisms controlling the secretion and ordering of an extracellular matrix (ECM). To find the genes required for patterning the ECM we compare scale nanostructure development between structurally colored blue scales and non-iridescent black scales on the forewings of the butterfly *Heliconius sara* using transmission electron microscopy, RNA-seq and proteomics. We first determined that structural differences between the two scale types are established from about half-way through pupal development and then investigated differences in relevant genes and proteins between scale types from this stage onwards. We show that knockouts of the genes coding for zona pellucida (ZP) domain proteins, *miniature* and *trinity*, and the cuticle protein gene, *Cpr128* produce distinct effects on scale morphology and structure formation. In particular, some highly unusual scale morphologies are observed in *miniature* knockout individuals, suggesting a previously undescribed role of ZP domain proteins in structuring the ECM of scale cells and in mediating the mechanochemical interactions needed to produce the complex extracellular structures important for biological function in this system.
