## Supplementary Table 3 - Primers for HCR for "Extracellular matrix properties and dynamics are important for butterfly scale nanostructure development"

### Sheet: HCR primers
Gene	Primer_Name	Primer_Sequence
Miniature	Min1_P1_B1	gAggAgggCAgCAAACggAAGAGCGATTGTATGACAGGCATGCCC
Miniature	Min1_P2_B1	CATGTGGTCCTTGCCGCACATAACCTAgAAgAgTCTTCCTTTACg
Miniature	Min2_P1_B1	gAggAgggCAgCAAACggAAATCCCCTCAAAAGGATGTGAGAACG
Miniature	Min2_P2_B1	TCGCCGTGTTGACCTTTAGAAGAGATAgAAgAgTCTTCCTTTACg
Miniature	Min3_P1_B1	gAggAgggCAgCAAACggAACTGTCCCGTAGAAGGCGGTACGTAC
Miniature	Min3_P2_B1	GTAAGCGATCCGAAACGAGAAATACTAgAAgAgTCTTCCTTTACg
Miniature	Min4_P1_B1	gAggAgggCAgCAAACggAAATAGAACTGTCCGTGTAGATCTGGC
Miniature	Min4_P2_B1	GTCATATTGCACTACCACCGTGTTCTAgAAgAgTCTTCCTTTACg
Miniature	Min5_P1_B1	gAggAgggCAgCAAACggAAGCCTCTTCGCCTCGTCCCACACTTC
Miniature	Min5_P2_B1	CATAGTCGTTGAACCACTCACACCTTAgAAgAgTCTTCCTTTACg
Miniature	Min6_P1_B1	gAggAgggCAgCAAACggAACAAATCAGCGATCACCATGGGCGGC
Miniature	Min6_P2_B1	CCCTCTAAAATCCAACTGAACGACGTAgAAgAgTCTTCCTTTACg
Miniature	Min7_P1_B1	gAggAgggCAgCAAACggAATTGCCAGCTTGGATTTCCATCCAAC
Miniature	Min7_P2_B1	CCCGACACGGGCGGCGCCCACGGACTAgAAgAgTCTTCCTTTACg
Miniature	Min8_P1_B1	gAggAgggCAgCAAACggAATACGACGAGAGTCAGCGTAGAGCCC
Miniature	Min8_P2_B1	AAATTCACCTCGATAGTCGTTAATCTAgAAgAgTCTTCCTTTACg
Trynity	tyn1_P1_B1	gAggAgggCAgCAAACggAAGATGTCACCTGCAGCTCCTTATCGG
Trynity	tyn1_P2_B1	TCGCAAGCCAGTCTACACGCTGACTTAgAAgAgTCTTCCTTTACg
Trynity	tyn2_P1_B1	gAggAgggCAgCAAACggAACATATATAAGAACGAACGGCAAAGG
Trynity	tyn2_P2_B1	GTTGTACGTAGCAGAGTGCGGCGCGTAgAAgAgTCTTCCTTTACg
Trynity	tyn3_P1_B1	gAggAgggCAgCAAACggAACGGGTAGGGTGTGGTGGTCGAGGTG
Trynity	tyn3_P2_B1	CAGCGTTCAAATATGCTGATGGTCCTAgAAgAgTCTTCCTTTACg
Trynity	tyn4_P1_B1	gAggAgggCAgCAAACggAAtttcccAATTGGTTCCCCATCGTCG
Trynity	tyn4_P2_B1	TGGTTTTTCGCAgaagttttcaaaaTAgAAgAgTCTTCCTTTACg
Trynity	tyn5_P1_B1	gAggAgggCAgCAAACggAAATAGACACGGGCAGTTCTCCACTGG
Trynity	tyn5_P2_B1	GACATGTTCGTATCTTGTTGGTGATTAgAAgAgTCTTCCTTTACg
Trynity	tyn6_P1_B1	gAggAgggCAgCAAACggAACTTGTCGCAGTTGGCGTCGTTCCTC
Trynity	tyn6_P2_B1	TACtgacaCATCGTAACAAGTTCCCTAgAAgAgTCTTCCTTTACg
Trynity	tyn7_P1_B1	gAggAgggCAgCAAACggAATCGCACTTGCACCGCGATCCTTGTG
Trynity	tyn7_P2_B1	GATCCTTCCATTGAATGGTTTATTTTAgAAgAgTCTTCCTTTACg
Trynity	tyn8_P1_B1	gAggAgggCAgCAAACggAAGATATTGCACGTCTCGGAACGTCCC
Trynity	tyn8_P2_B1	TCTGAACAGATCGCTATTAACAACATAgAAgAgTCTTCCTTTACg
Cpr128	cpr128_1_P1_B1	gAggAgggCAgCAAACggAACGCATACCAGCAGTGCCGAGAATAC
Cpr128	cpr128_1_P2_B1	TTAGGTACGTGAACAGTCTTCCATATAgAAgAgTCTTCCTTTACg
Cpr128	cpr128_2_P1_B1	gAggAgggCAgCAAACggAAGGAGGAGAGTTGAGGCTGGCTGTTG
Cpr128	cpr128_2_P2_B1	AGTCGTAAGCTATCTTCGGTTGGGTTAgAAgAgTCTTCCTTTACg
Cpr128	cpr128_3_P1_B1	gAggAgggCAgCAAACggAAATCGACATGTTCATCTTCAGGTATC
Cpr128	cpr128_3_P2_B1	GAAAACGTATTTAGGATAAGCATAGTAgAAgAgTCTTCCTTTACg
Cpr128	cpr128_4_P1_B1	gAggAgggCAgCAAACggAATATGTCACCAGTGTGAAAATCATTG
Cpr128	cpr128_4_P2_B1	ACCATCTCGACTCTCATGATGCGTTTAgAAgAgTCTTCCTTTACg
Cpr128	cpr128_5_P1_B1	gAggAgggCAgCAAACggAACAGGCTCTACTACTGTGTATTGACC
Cpr128	cpr128_5_P2_B1	TGTAGTCTACAGTGCGGATTGAGCCTAgAAgAgTCTTCCTTTACg
Cpr128	cpr128_6_P1_B1	gAggAgggCAgCAAACggAAGGACAACTGCGTTGAACCCGTTGTG
Cpr128	cpr128_6_P2_B1	CATGCGCGGATATTGGAGCGGTCCTTAgAAgAgTCTTCCTTTACg
Cpr129	cpr129_1_P1_B1	gAggAgggCAgCAAACggAACATAACCTATTGGCACCGCCAACGC
Cpr129	cpr129_1_P2_B1	GTTGCGGCGCGTGCCCGTACACCGCTAgAAgAgTCTTCCTTTACg
Cpr129	cpr129_2_P1_B1	gAggAgggCAgCAAACggAAAAGCGATTTCCTCCACAGCGACTGG
Cpr129	cpr129_2_P2_B1	CTCCATAGTTAAAAGCGTACTTTGGTAgAAgAgTCTTCCTTTACg
Cpr129	cpr129_3_P1_B1	gAggAgggCAgCAAACggAAGTTGTGACTTGATATCGCCAGTGTG
Cpr129	cpr129_3_P2_B1	TAACAACGTCCCCGTCCCTCTCTTCTAgAAgAgTCTTCCTTTACg
Cpr129	cpr129_4_P1_B1	gAggAgggCAgCAAACggAACGTACCGTCCGGCTCGACTAAAGAG
Cpr129	cpr129_4_P2_B1	GTCAGCGGAATAATTGACAACTCTCTAgAAgAgTCTTCCTTTACg
Cpr129	cpr129_5_P1_B1	gAggAgggCAgCAAACggAAAGATCTTTGTACAATTGCGTTAAAA
Cpr129	cpr129_5_P2_B1	TATTGCAACagGGTGTACAGCATGTTAgAAgAgTCTTCCTTTACg
Cpr129	cpr129_6_P1_B1	gAggAgggCAgCAAACggAAAAGCGCTGGTGCTGCGGCGTAATGG
Cpr129	cpr129_6_P2_B1	TTAGTGATGTCCATAAGAAGATAGTTAgAAgAgTCTTCCTTTACg
Cpr100a	cpr100a_1_P1_B1	gAggAgggCAgCAAACggAACTAGCACCCTCGTGTTGCTGACACG
Cpr100a	cpr100a_1_P2_B1	GGGTCACCGGCGTATTTGGGTACCCTAgAAgAgTCTTCCTTTACg
Cpr100a	cpr100a_2_P1_B1	gAggAgggCAgCAAACggAAAGATACCGAGCTTCTTGCACAATCG
Cpr100a	cpr100a_2_P2_B1	GCTGCTCCGAAAGCACCGTTTCCACTAgAAgAgTCTTCCTTTACg
Cpr100a	cpr100a_3_P1_B1	gAggAgggCAgCAAACggAATCTCTTCTTTAAAATCGATACCATC
Cpr100a	cpr100a_3_P2_B1	TGCCTTTCCTGTTACCGTCAGCATCTAgAAgAgTCTTCCTTTACg
Cpr100a	cpr100a_4_P1_B1	gAggAgggCAgCAAACggAACGGTCTTCCTTTGTCCGGTGGGGTC
Cpr100a	cpr100a_4_P2_B1	ATCCGTTTTTACCCGCAATATAATTTAgAAgAgTCTTCCTTTACg
Cpr100a	cpr100a_5_P1_B1	gAggAgggCAgCAAACggAAGCTGAGGTGCAGTGGGGATATGATC
Cpr100a	cpr100a_5_P2_B1	GTGTGTATCCTGGCGTAGGTGCCACTAgAAgAgTCTTCCTTTACg
Cpr100a	cpr100a_6_P1_B1	gAggAgggCAgCAAACggAAGTACTGTTTGTAGTCTGGAGAGTTG
Cpr100a	cpr100a_6_P2_B1	TGGGGCTGAGTATTGCTGAGGAGCATAgAAgAgTCTTCCTTTACg
Cpr100a	cpr100a_7_P1_B1	gAggAgggCAgCAAACggAATGCGCTAGGTTTTCCACCGTAGTTG
Cpr100a	cpr100a_7_P2_B1	AAGTTCAGGGTAGTATTGACCGTCGTAgAAgAgTCTTCCTTTACg
Yellow-c	yellowc1_P1_B1	gAggAgggCAgCAAACggAATAAGCCTAAAGGAAGGTTATTGGCC
Yellow-c	yellowc1_P2_B1	CACGAAGACTTTGTTCTTCCACCTCTAgAAgAgTCTTCCTTTACg
Yellow-c	yellowc2_P1_B1	gAggAgggCAgCAAACggAAAACGAAGACGCAACTCCGTTCTTCC
Yellow-c	yellowc2_P2_B1	TGAGCACCGTCTAGGTCTATGTAATTAgAAgAgTCTTCCTTTACg
Yellow-c	yellowc3_P1_B1	gAggAgggCAgCAAACggAAGTTTTCTTTTAATGAGGGATATGGC
Yellow-c	yellowc3_P2_B1	CAATTCCATGGCGCTGTCAGCTACATAgAAgAgTCTTCCTTTACg
Yellow-c	yellowc4_P1_B1	gAggAgggCAgCAAACggAAAATACTCTAAAAACTGAAATAATTG
Yellow-c	yellowc4_P2_B1	ACCCACAATCTATCGCAAGGATCAATAgAAgAgTCTTCCTTTACg
Yellow-c	yellowc5_P1_B1	gAggAgggCAgCAAACggAAATTCGCTGATCCTAATATATCCGCC
Yellow-c	yellowc5_P2_B1	TATCACAAGAGACGGACCAACCACTTAgAAgAgTCTTCCTTTACg
Yellow-c	yellowc6_P1_B1	gAggAgggCAgCAAACggAATAGTATCGATGTAACAGCTGATTAG
Yellow-c	yellowc6_P2_B1	TCTTCTTTCATATCAGATACCTTGATAgAAgAgTCTTCCTTTACg
Yellow-c	yellowc7_P1_B1	gAggAgggCAgCAAACggAACTTATTTACGTCCACTACgATATTA
Yellow-c	yellowc7_P2_B1	ATATGCAAACGCGTTGTCGCAGGTATAgAAgAgTCTTCCTTTACg
Yellow-c	yellowc8_P1_B1	gAggAgggCAgCAAACggAATGTATACAACAACGCCGTATGCACC
Yellow-c	yellowc8_P2_B1	CACGCCATGAATCGTCCTGTTTAAGTAgAAgAgTCTTCCTTTACg
Lcp65A	lcp65_1_P1_B1	gAggAgggCAgCAAACggAAAAGAATTATTAGAGTTGGCTGGTGG
Lcp65A	lcp65_1_P2_B1	GCACTTCATTTTTTTGACGGGAAGCTAgAAgAgTCTTCCTTTACg
Lcp65A	lcp65_2_P1_B1	gAggAgggCAgCAAACggAATTTCTCAGCCATTGAATAGTTCGGG
Lcp65A	lcp65_2_P2_B1	TATGTCCGATGACTTGAGGTCGAATTAgAAgAgTCTTCCTTTACg
Lcp65A	lcp65_3_P1_B1	gAggAgggCAgCAAACggAAATGGAACTTTGAGGAAATGTCTTAG
Lcp65A	lcp65_3_P2_B1	ATAATCATTCTCCGAGCAGCTGGTTTAgAAgAgTCTTCCTTTACg
Lcp65A	lcp65_4_P1_B1	gAggAgggCAgCAAACggAACAGCCCTGTGATCGATCTTTTGTAG
Lcp65A	lcp65_4_P2_B1	TTTGCATGGAAGGAGATTTCTCTTGTAgAAgAgTCTTCCTTTACg
Lcp65A	lcp65_5_P1_B1	gAggAgggCAgCAAACggAAAAACATAAATACCAGGTGCCGCTTG
Lcp65A	lcp65_5_P2_B1	TAGGTATTGCGGGTTCTGTTGTAGATAgAAgAgTCTTCCTTTACg
Lcp65A	lcp65_6_P1_B1	gAggAgggCAgCAAACggAACTTCCATCTAAGTCCATTTCATTAG
Lcp65A	lcp65_6_P2_B1	TCCGCTCCTAGAGCTtcGTAGCTGATAgAAgAgTCTTCCTTTACg
Lcp65A	lcp65_7_P1_B1	gAggAgggCAgCAAACggAAAATTTTCCATGTGACTATGTTGTAC
Lcp65A	lcp65_7_P2_B1	CTACTTGTTCCTCTTTGTCCGTTCCTAgAAgAgTCTTCCTTTACg
Lcp65A	lcp65_8_P1_B1	gAggAgggCAgCAAACggAAGTTTTACCGTCATTACCCACATAAG
Lcp65A	lcp65_8_P2_B1	GAATCTGCTATATAGTGAACTGTGTTAgAAgAgTCTTCCTTTACg
